# ChromDL: A Next-Generation Regulatory DNA Classifier

**DOI:** 10.1101/2023.01.27.525971

**Authors:** Christopher Hill, Sanjarbek Hudaiberdiev, Ivan Ovcharenko

**Affiliations:** Computational Biology Branch, National Center for Biotechnology Information, National Library of Medicine, National Institutes of Health, Bethesda, MD, 20892, USA; School of Engineering and Applied Science, University of Pennsylvania, Philadelphia, PA, 19104, USA

## Abstract

**Motivation:** Predicting the regulatory function of non-coding DNA using only the DNA sequence continues to be a major challenge in genomics. With the advent of improved optimization algorithms, faster GPU speeds, and more intricate machine learning libraries, hybrid convolutional and recurrent neural network architectures can be constructed and applied to extract crucial information from non-coding DNA.

**Results:** Using a comparative analysis of the performance of thousands of Deep Learning (DL) architectures, we developed ChromDL, a neural network architecture combining bidirectional gated recurrent units (BiGRU), convolutional neural networks (CNNs), and bidirectional long short-term memory units (BiLSTM), which significantly improves upon a range of prediction metrics compared to its predecessors in transcription factor binding site (TFBS), histone modification (HM), and DNase-I hypersensitive site (DHS) detection. Combined with a secondary model, it can be utilized for accurate classification of gene regulatory elements. The model can also detect weak transcription factor (TF) binding with higher accuracy as compared to previously developed methods and has the potential to accurately delineate TF binding motif specificities.

**Availability:** The ChromDL source code can be found at https://github.com/chrishil1/ChromDL.
