## Supplementary material for "ChromDL: A Next-Generation Regulatory DNA Classifier": Enhancer Scoring Metrics

### Sheet: All Enhancer Scores
Table S18: auROC and auPRC performance metrics for the two-step ChromDL and TREDNet second-phase enhancer classifier across the eight enhancer definitions for 53 cell lines, where data is available
	Enhancer Definition	ChromHMM S.E.S		ChromHMM W.E.S		H3K27ac		H3K4me1		H3K27ac + H3K4me1		H3K27ac + H3K4me1 - H3K4me3		EP300 conservative		EP300 optimal
Cell line #	Description	auROC	auPRC	auROC	auPRC	auROC	auPRC	auROC	auPRC	auROC	auPRC	auROC	auPRC	auROC	auPRC	auROC	auPRC
E003	H1-hESC	0.90241	0.369306	0.9308	0.513651	0.917512	0.476684	0.939822	0.651503	0.920339	0.404193	0.898882	0.32863	0.96818	0.188668	0.962741	0.24886
E004	H1_BMP4_Derived_Mesendoderm_Cultured_Cells	0.856176	0.339961	0.883328	0.286452	0.849756	0.393358	0.89325	0.403322	0.866533	0.262677	0.875125	0.253475
E005	H1_BMP4_Derived_Trophoblast_Cultured_Cells	0.865662	0.378121	0.909767	0.432028	0.877059	0.438803	0.909342	0.574795	0.901387	0.402933	0.884828	0.365828
E006	H1_Derived_Mesenchymal_Stem_Cells	0.878773	0.441086	0.9189	0.464523	0.894964	0.501214	0.930666	0.640549	0.914866	0.449082	0.909587	0.413977
E007	H1_Derived_Neuronal_Progenitor_Cultured_Cells	0.853084	0.219337	0.890219	0.437198	0.882333	0.306054	0.915679	0.552855	0.882414	0.247146	0.899711	0.2469
E008	H9_Cell_Line	0.855208	0.239604	0.901991	0.371633	0.890847	0.332621	0.908209	0.4295	0.882165	0.200363	0.870426	0.158845
E017	IMR90_Cell_Line	0.892634	0.48121	0.918774	0.499451	0.913468	0.574773	0.919292	0.66901	0.910978	0.521781	0.899378	0.453205
E021	iPS_DF_6.9_Cell_Line	0.82675	0.180278	0.889989	0.469287	0.860293	0.249328	0.918462	0.557049	0.892672	0.190833	0.870135	0.13871
E022	iPS_DF_19.11_Cell_Line	0.8556	0.297189	0.914146	0.502389	0.907813	0.453406	0.949942	0.700701	0.94381	0.414823	0.92968	0.304144
E028	Breast_vHMEC							0.935237	0.702958
E029	CD14_Primary_Cells	0.919579	0.405073	0.92074	0.495552	0.924429	0.47962	0.927425	0.636053	0.921242	0.460053	0.905951	0.366494
E032	CD19_Primary_Cells_Peripheral_	0.803261	0.203948	0.829415	0.329652	0.818922	0.301673	0.853745	0.514772	0.814754	0.281213	0.769158	0.121771
E033	CD3_Primary_Cells_Cord_BI							0.859554	0.363191
E034	CD3_Primary_Cells_Peripheral_	0.757393	0.178863	0.810268	0.226724	0.791452	0.280861	0.843158	0.483686	0.814872	0.26441	0.782422	0.152142
E046	CD56_Primary_Cells	0.818037	0.241386	0.870734	0.371015	0.851196	0.34961	0.89072	0.537704	0.865308	0.31675	0.839003	0.209206
E050	Mobilized_CD34_Primary_Cells_Female	0.839146	0.214328	0.885082	0.467544	0.881085	0.395773	0.5	0.0941139	0.88041	0.379385	0.834415	0.15554
E051	Mobilized_CD34_Primary_Cells_Male							0.907403	0.637815
E055	Penis_Foreskin_Fibroblast_Primary_Cells_skin01	0.855783	0.364895	0.891417	0.523223	0.887624	0.532052	0.901059	0.684158	0.888179	0.499451	0.859064	0.294212
E056	Penis_Foreskin_Fibroblast_Primary_Cells_skin02	0.870458	0.369568	0.910856	0.492478	0.890146	0.512067	0.930546	0.69265	0.915994	0.502886	0.877458	0.280699
E057	Penis_Foreskin_Keratinocyte_Primary_Cells_skin02							0.931702	0.658651
E059	Penis_Foreskin_Melanocyte_Primary_Cells_skin01	0.772102	0.169315	0.834488	0.307042	0.863814	0.304194	0.855844	0.38497	0.873224	0.234751	0.836165	0.138083
E080	Fetal_Adrenal_Gland	0.819698	0.359183	0.848779	0.32736	0.831722	0.451364	0.862095	0.586921	0.847121	0.428826	0.821826	0.361145
E081	Fetal_Brain_Male							0.84356	0.513563
E082	Fetal_Brain_Female							0.86015	0.487165
E083	Fetal_Heart							0.789369	0.490827
E084	Fetal_Intestine_Large	0.820879	0.316395	0.856314	0.262633	0.850282	0.430833	0.847617	0.491118	0.840593	0.365158	0.83628	0.309336
E085	Fetal_Intestine_Small	0.815414	0.287665	0.860897	0.257578	0.867716	0.449789	0.854674	0.50287	0.851108	0.36992	0.834977	0.30986
E086	Fetal_Kidney							0.887738	0.432021
E088	Fetal_Lung							0.814697	0.548042
E089	Fetal_Muscle_Trunk	0.815207	0.306191	0.918695	0.432221	0.844998	0.421238	0.941623	0.692985	0.918287	0.428785	0.892829	0.354371
E090	Fetal_Muscle_Leg	0.810229	0.354708	0.85984	0.401874	0.816993	0.429138	0.900244	0.640088	0.874126	0.431292	0.872807	0.390882
E091	Fetal_Placenta	0.817929	0.344497	0.888892	0.422638	0.834148	0.40823	0.888706	0.59176	0.855214	0.379832	0.848908	0.342282
E092	Fetal_Stomach	0.885272	0.439934	0.881253	0.337291	0.902486	0.533391	0.917629	0.659966	0.923084	0.525263	0.905801	0.445305
E093	Fetal_Thymus	0.793043	0.239948	0.851089	0.345255	0.832048	0.364967	0.863292	0.536142	0.83381	0.313255	0.826558	0.248029
E094	Gastric	0.892167	0.361214	0.931459	0.380029	0.921108	0.48063	0.931655	0.517212	0.933107	0.35091	0.895631	0.256749
E097	Ovary	0.817942	0.289233	0.820547	0.345711	0.841241	0.375062	0.864709	0.489356	0.862397	0.330936	0.824394	0.263565
E098	Pancreas	0.858048	0.253454	0.887465	0.429675	0.900857	0.408239	0.5	0.0583369	0.903113	0.334205	0.887918	0.258074
E100	Psoas_Muscle	0.863658	0.311663	0.857807	0.303537	0.880682	0.402631	0.888131	0.434083	0.874297	0.271161	0.868779	0.225948
E109	Small_Intestine	0.864737	0.384162	0.826219	0.147539	0.884054	0.459546	0.870111	0.419126	0.891355	0.341565	0.875442	0.281903
E114	A549_EtOH_0.02pct_Lung_Carcinoma	0.811516	0.262585	0.887516	0.399071	0.827351	0.454003	0.857164	0.574066	0.828196	0.419531	0.780751	0.107201			0.942345	0.409539
E116	GM12878_Lymphoblastoid	0.708537	0.0814494	0.868705	0.34224	0.827914	0.316965	0.856792	0.440934	0.836073	0.27532	0.730698	0.0870092	0.952163	0.315929	0.943826	0.304655
E117	HeLa	0.853808	0.358148	0.872925	0.439123	0.874405	0.461414	0.884481	0.580777	0.878302	0.450335	0.832734	0.204778	0.962066	0.405205	0.957123	0.434326
E118	HepG2_Hepatocellular_Carcinoma	0.870942	0.262196	0.877672	0.377892	0.883864	0.381011	0.914803	0.556928	0.888975	0.347107	0.841199	0.180535	0.96089	0.283868	0.972765	0.341684
E119	HMEC_Mammary_Epithelial	0.890707	0.472072	0.915598	0.531632	0.897539	0.519233	0.921047	0.662245	0.910205	0.515549	0.906659	0.456759
E120	HSMM_Skeletal_Muscle_Myoblasts	0.90192	0.482933	0.923378	0.510357	0.906691	0.546991	0.925782	0.66741	0.914672	0.516008	0.899192	0.414641
E121	HSMMtube_Skeletal_Muscle_Myotubes_Derived_from_HSMM	0.866042	0.458396	0.892618	0.452156	0.876215	0.5294	0.896091	0.644558	0.882085	0.499085	0.860745	0.379611
E122	HUVEC_Umbilical_Vein_Endothelial_Cells	0.857637	0.411168	0.89266	0.405783	0.875982	0.487428	0.889947	0.59507	0.864774	0.446289	0.859387	0.335788
E123	K562	0.785267	0.177916	0.829171	0.343854	0.82923	0.304932	0.826785	0.43158	0.833609	0.269127	0.787898	0.107475	0.946858	0.337277	0.952212	0.367225
E124	Monocytes-CD14+_RO01746	0.856305	0.272641	0.878632	0.32341	0.881459	0.469535	0.904239	0.618603	0.882905	0.462381	0.838822	0.165943
E125	NH_A_Astrocytes	0.91442	0.534575	0.933396	0.5458	0.922719	0.608626	0.937011	0.732151	0.918036	0.585016	0.903602	0.431163
E126	NHDF_Ad_Adult_Dermal_Fibroblasts	0.893803	0.449327	0.910721	0.546249	0.901299	0.500975	0.90662	0.629099	0.913434	0.472541	0.903051	0.393445
E127	NHEK_Epidermal_Keratinocytes	0.886055	0.469777	0.898484	0.497871	0.887706	0.542784	0.894857	0.656529	0.895151	0.524454	0.868521	0.344076
E128	NHLF_Lung_Fibroblasts	0.912008	0.487867	0.931883	0.49214	0.932426	0.579855	0.938864	0.648478	0.927787	0.510655	0.926884	0.458471
Average		0.847846	0.330063	0.884398	0.404336	0.873542	0.43637	0.877388	0.549057	0.883431	0.390846	0.860765	0.284005	0.958031	0.306189	0.955169	0.351048
