## Supplementary material for "ChromDL: A Next-Generation Regulatory DNA Classifier": Experimental Validation Data Sources

### Sheet: ChromHMM Files
Table S10: The 44 downloaded files used for creating the definition of ChromHMM Strong Enhancer State (S.E.S.) and ChromHMM Weak Enhancer State (W.E.S.) enhancers
https://egg2.wustl.edu/roadmap/data/byFileType/chromhmmSegmentations/ChmmModels/core_K27ac/jointModel/final/E003_18_core_K27ac_stateno.bed.gz
https://egg2.wustl.edu/roadmap/data/byFileType/chromhmmSegmentations/ChmmModels/core_K27ac/jointModel/final/E004_18_core_K27ac_stateno.bed.gz
https://egg2.wustl.edu/roadmap/data/byFileType/chromhmmSegmentations/ChmmModels/core_K27ac/jointModel/final/E005_18_core_K27ac_stateno.bed.gz
https://egg2.wustl.edu/roadmap/data/byFileType/chromhmmSegmentations/ChmmModels/core_K27ac/jointModel/final/E006_18_core_K27ac_stateno.bed.gz
https://egg2.wustl.edu/roadmap/data/byFileType/chromhmmSegmentations/ChmmModels/core_K27ac/jointModel/final/E007_18_core_K27ac_stateno.bed.gz
https://egg2.wustl.edu/roadmap/data/byFileType/chromhmmSegmentations/ChmmModels/core_K27ac/jointModel/final/E008_18_core_K27ac_stateno.bed.gz
https://egg2.wustl.edu/roadmap/data/byFileType/chromhmmSegmentations/ChmmModels/core_K27ac/jointModel/final/E017_18_core_K27ac_stateno.bed.gz
https://egg2.wustl.edu/roadmap/data/byFileType/chromhmmSegmentations/ChmmModels/core_K27ac/jointModel/final/E021_18_core_K27ac_stateno.bed.gz
https://egg2.wustl.edu/roadmap/data/byFileType/chromhmmSegmentations/ChmmModels/core_K27ac/jointModel/final/E022_18_core_K27ac_stateno.bed.gz
https://egg2.wustl.edu/roadmap/data/byFileType/chromhmmSegmentations/ChmmModels/core_K27ac/jointModel/final/E029_18_core_K27ac_stateno.bed.gz
https://egg2.wustl.edu/roadmap/data/byFileType/chromhmmSegmentations/ChmmModels/core_K27ac/jointModel/final/E032_18_core_K27ac_stateno.bed.gz
https://egg2.wustl.edu/roadmap/data/byFileType/chromhmmSegmentations/ChmmModels/core_K27ac/jointModel/final/E034_18_core_K27ac_stateno.bed.gz
https://egg2.wustl.edu/roadmap/data/byFileType/chromhmmSegmentations/ChmmModels/core_K27ac/jointModel/final/E046_18_core_K27ac_stateno.bed.gz
https://egg2.wustl.edu/roadmap/data/byFileType/chromhmmSegmentations/ChmmModels/core_K27ac/jointModel/final/E050_18_core_K27ac_stateno.bed.gz
https://egg2.wustl.edu/roadmap/data/byFileType/chromhmmSegmentations/ChmmModels/core_K27ac/jointModel/final/E055_18_core_K27ac_stateno.bed.gz
https://egg2.wustl.edu/roadmap/data/byFileType/chromhmmSegmentations/ChmmModels/core_K27ac/jointModel/final/E056_18_core_K27ac_stateno.bed.gz
https://egg2.wustl.edu/roadmap/data/byFileType/chromhmmSegmentations/ChmmModels/core_K27ac/jointModel/final/E059_18_core_K27ac_stateno.bed.gz
https://egg2.wustl.edu/roadmap/data/byFileType/chromhmmSegmentations/ChmmModels/core_K27ac/jointModel/final/E080_18_core_K27ac_stateno.bed.gz
https://egg2.wustl.edu/roadmap/data/byFileType/chromhmmSegmentations/ChmmModels/core_K27ac/jointModel/final/E084_18_core_K27ac_stateno.bed.gz
https://egg2.wustl.edu/roadmap/data/byFileType/chromhmmSegmentations/ChmmModels/core_K27ac/jointModel/final/E085_18_core_K27ac_stateno.bed.gz
https://egg2.wustl.edu/roadmap/data/byFileType/chromhmmSegmentations/ChmmModels/core_K27ac/jointModel/final/E089_18_core_K27ac_stateno.bed.gz
https://egg2.wustl.edu/roadmap/data/byFileType/chromhmmSegmentations/ChmmModels/core_K27ac/jointModel/final/E090_18_core_K27ac_stateno.bed.gz
https://egg2.wustl.edu/roadmap/data/byFileType/chromhmmSegmentations/ChmmModels/core_K27ac/jointModel/final/E091_18_core_K27ac_stateno.bed.gz
https://egg2.wustl.edu/roadmap/data/byFileType/chromhmmSegmentations/ChmmModels/core_K27ac/jointModel/final/E092_18_core_K27ac_stateno.bed.gz
https://egg2.wustl.edu/roadmap/data/byFileType/chromhmmSegmentations/ChmmModels/core_K27ac/jointModel/final/E093_18_core_K27ac_stateno.bed.gz
https://egg2.wustl.edu/roadmap/data/byFileType/chromhmmSegmentations/ChmmModels/core_K27ac/jointModel/final/E094_18_core_K27ac_stateno.bed.gz
https://egg2.wustl.edu/roadmap/data/byFileType/chromhmmSegmentations/ChmmModels/core_K27ac/jointModel/final/E097_18_core_K27ac_stateno.bed.gz
https://egg2.wustl.edu/roadmap/data/byFileType/chromhmmSegmentations/ChmmModels/core_K27ac/jointModel/final/E098_18_core_K27ac_stateno.bed.gz
https://egg2.wustl.edu/roadmap/data/byFileType/chromhmmSegmentations/ChmmModels/core_K27ac/jointModel/final/E100_18_core_K27ac_stateno.bed.gz
https://egg2.wustl.edu/roadmap/data/byFileType/chromhmmSegmentations/ChmmModels/core_K27ac/jointModel/final/E109_18_core_K27ac_stateno.bed.gz
https://egg2.wustl.edu/roadmap/data/byFileType/chromhmmSegmentations/ChmmModels/core_K27ac/jointModel/final/E114_18_core_K27ac_stateno.bed.gz
https://egg2.wustl.edu/roadmap/data/byFileType/chromhmmSegmentations/ChmmModels/core_K27ac/jointModel/final/E116_18_core_K27ac_stateno.bed.gz
https://egg2.wustl.edu/roadmap/data/byFileType/chromhmmSegmentations/ChmmModels/core_K27ac/jointModel/final/E117_18_core_K27ac_stateno.bed.gz
https://egg2.wustl.edu/roadmap/data/byFileType/chromhmmSegmentations/ChmmModels/core_K27ac/jointModel/final/E118_18_core_K27ac_stateno.bed.gz
https://egg2.wustl.edu/roadmap/data/byFileType/chromhmmSegmentations/ChmmModels/core_K27ac/jointModel/final/E119_18_core_K27ac_stateno.bed.gz
https://egg2.wustl.edu/roadmap/data/byFileType/chromhmmSegmentations/ChmmModels/core_K27ac/jointModel/final/E120_18_core_K27ac_stateno.bed.gz
https://egg2.wustl.edu/roadmap/data/byFileType/chromhmmSegmentations/ChmmModels/core_K27ac/jointModel/final/E121_18_core_K27ac_stateno.bed.gz
https://egg2.wustl.edu/roadmap/data/byFileType/chromhmmSegmentations/ChmmModels/core_K27ac/jointModel/final/E122_18_core_K27ac_stateno.bed.gz
https://egg2.wustl.edu/roadmap/data/byFileType/chromhmmSegmentations/ChmmModels/core_K27ac/jointModel/final/E123_18_core_K27ac_stateno.bed.gz
https://egg2.wustl.edu/roadmap/data/byFileType/chromhmmSegmentations/ChmmModels/core_K27ac/jointModel/final/E124_18_core_K27ac_stateno.bed.gz
https://egg2.wustl.edu/roadmap/data/byFileType/chromhmmSegmentations/ChmmModels/core_K27ac/jointModel/final/E125_18_core_K27ac_stateno.bed.gz
https://egg2.wustl.edu/roadmap/data/byFileType/chromhmmSegmentations/ChmmModels/core_K27ac/jointModel/final/E126_18_core_K27ac_stateno.bed.gz
https://egg2.wustl.edu/roadmap/data/byFileType/chromhmmSegmentations/ChmmModels/core_K27ac/jointModel/final/E127_18_core_K27ac_stateno.bed.gz
https://egg2.wustl.edu/roadmap/data/byFileType/chromhmmSegmentations/ChmmModels/core_K27ac/jointModel/final/E128_18_core_K27ac_stateno.bed.gz

### Sheet: DHS Files
Table S11: The 53 downloaded files of DNase I hypersensitivite sites (DHSs) used to create all enhancer definitions for experimental validation
https://egg2.wustl.edu/roadmap/data/byFileType/peaks/consolidated/narrowPeak/E003-DNase.macs2.narrowPeak.gz
https://egg2.wustl.edu/roadmap/data/byFileType/peaks/consolidated/narrowPeak/E004-DNase.macs2.narrowPeak.gz
https://egg2.wustl.edu/roadmap/data/byFileType/peaks/consolidated/narrowPeak/E005-DNase.macs2.narrowPeak.gz
https://egg2.wustl.edu/roadmap/data/byFileType/peaks/consolidated/narrowPeak/E006-DNase.macs2.narrowPeak.gz
https://egg2.wustl.edu/roadmap/data/byFileType/peaks/consolidated/narrowPeak/E007-DNase.macs2.narrowPeak.gz
https://egg2.wustl.edu/roadmap/data/byFileType/peaks/consolidated/narrowPeak/E008-DNase.macs2.narrowPeak.gz
https://egg2.wustl.edu/roadmap/data/byFileType/peaks/consolidated/narrowPeak/E017-DNase.macs2.narrowPeak.gz
https://egg2.wustl.edu/roadmap/data/byFileType/peaks/consolidated/narrowPeak/E021-DNase.macs2.narrowPeak.gz
https://egg2.wustl.edu/roadmap/data/byFileType/peaks/consolidated/narrowPeak/E022-DNase.macs2.narrowPeak.gz
https://egg2.wustl.edu/roadmap/data/byFileType/peaks/consolidated/narrowPeak/E028-DNase.macs2.narrowPeak.gz
https://egg2.wustl.edu/roadmap/data/byFileType/peaks/consolidated/narrowPeak/E029-DNase.macs2.narrowPeak.gz
https://egg2.wustl.edu/roadmap/data/byFileType/peaks/consolidated/narrowPeak/E032-DNase.macs2.narrowPeak.gz
https://egg2.wustl.edu/roadmap/data/byFileType/peaks/consolidated/narrowPeak/E033-DNase.macs2.narrowPeak.gz
https://egg2.wustl.edu/roadmap/data/byFileType/peaks/consolidated/narrowPeak/E034-DNase.macs2.narrowPeak.gz
https://egg2.wustl.edu/roadmap/data/byFileType/peaks/consolidated/narrowPeak/E046-DNase.macs2.narrowPeak.gz
https://egg2.wustl.edu/roadmap/data/byFileType/peaks/consolidated/narrowPeak/E050-DNase.macs2.narrowPeak.gz
https://egg2.wustl.edu/roadmap/data/byFileType/peaks/consolidated/narrowPeak/E051-DNase.macs2.narrowPeak.gz
https://egg2.wustl.edu/roadmap/data/byFileType/peaks/consolidated/narrowPeak/E055-DNase.macs2.narrowPeak.gz
https://egg2.wustl.edu/roadmap/data/byFileType/peaks/consolidated/narrowPeak/E056-DNase.macs2.narrowPeak.gz
https://egg2.wustl.edu/roadmap/data/byFileType/peaks/consolidated/narrowPeak/E057-DNase.macs2.narrowPeak.gz
https://egg2.wustl.edu/roadmap/data/byFileType/peaks/consolidated/narrowPeak/E059-DNase.macs2.narrowPeak.gz
https://egg2.wustl.edu/roadmap/data/byFileType/peaks/consolidated/narrowPeak/E080-DNase.macs2.narrowPeak.gz
https://egg2.wustl.edu/roadmap/data/byFileType/peaks/consolidated/narrowPeak/E081-DNase.macs2.narrowPeak.gz
https://egg2.wustl.edu/roadmap/data/byFileType/peaks/consolidated/narrowPeak/E082-DNase.macs2.narrowPeak.gz
https://egg2.wustl.edu/roadmap/data/byFileType/peaks/consolidated/narrowPeak/E083-DNase.macs2.narrowPeak.gz
https://egg2.wustl.edu/roadmap/data/byFileType/peaks/consolidated/narrowPeak/E084-DNase.macs2.narrowPeak.gz
https://egg2.wustl.edu/roadmap/data/byFileType/peaks/consolidated/narrowPeak/E085-DNase.macs2.narrowPeak.gz
https://egg2.wustl.edu/roadmap/data/byFileType/peaks/consolidated/narrowPeak/E086-DNase.macs2.narrowPeak.gz
https://egg2.wustl.edu/roadmap/data/byFileType/peaks/consolidated/narrowPeak/E088-DNase.macs2.narrowPeak.gz
https://egg2.wustl.edu/roadmap/data/byFileType/peaks/consolidated/narrowPeak/E089-DNase.macs2.narrowPeak.gz
https://egg2.wustl.edu/roadmap/data/byFileType/peaks/consolidated/narrowPeak/E090-DNase.macs2.narrowPeak.gz
https://egg2.wustl.edu/roadmap/data/byFileType/peaks/consolidated/narrowPeak/E091-DNase.macs2.narrowPeak.gz
https://egg2.wustl.edu/roadmap/data/byFileType/peaks/consolidated/narrowPeak/E092-DNase.macs2.narrowPeak.gz
https://egg2.wustl.edu/roadmap/data/byFileType/peaks/consolidated/narrowPeak/E093-DNase.macs2.narrowPeak.gz
https://egg2.wustl.edu/roadmap/data/byFileType/peaks/consolidated/narrowPeak/E094-DNase.macs2.narrowPeak.gz
https://egg2.wustl.edu/roadmap/data/byFileType/peaks/consolidated/narrowPeak/E097-DNase.macs2.narrowPeak.gz
https://egg2.wustl.edu/roadmap/data/byFileType/peaks/consolidated/narrowPeak/E098-DNase.macs2.narrowPeak.gz
https://egg2.wustl.edu/roadmap/data/byFileType/peaks/consolidated/narrowPeak/E100-DNase.macs2.narrowPeak.gz
https://egg2.wustl.edu/roadmap/data/byFileType/peaks/consolidated/narrowPeak/E109-DNase.macs2.narrowPeak.gz
https://egg2.wustl.edu/roadmap/data/byFileType/peaks/consolidated/narrowPeak/E114-DNase.macs2.narrowPeak.gz
https://egg2.wustl.edu/roadmap/data/byFileType/peaks/consolidated/narrowPeak/E116-DNase.macs2.narrowPeak.gz
https://egg2.wustl.edu/roadmap/data/byFileType/peaks/consolidated/narrowPeak/E117-DNase.macs2.narrowPeak.gz
https://egg2.wustl.edu/roadmap/data/byFileType/peaks/consolidated/narrowPeak/E118-DNase.macs2.narrowPeak.gz
https://egg2.wustl.edu/roadmap/data/byFileType/peaks/consolidated/narrowPeak/E119-DNase.macs2.narrowPeak.gz
https://egg2.wustl.edu/roadmap/data/byFileType/peaks/consolidated/narrowPeak/E120-DNase.macs2.narrowPeak.gz
https://egg2.wustl.edu/roadmap/data/byFileType/peaks/consolidated/narrowPeak/E121-DNase.macs2.narrowPeak.gz
https://egg2.wustl.edu/roadmap/data/byFileType/peaks/consolidated/narrowPeak/E122-DNase.macs2.narrowPeak.gz
https://egg2.wustl.edu/roadmap/data/byFileType/peaks/consolidated/narrowPeak/E123-DNase.macs2.narrowPeak.gz
https://egg2.wustl.edu/roadmap/data/byFileType/peaks/consolidated/narrowPeak/E124-DNase.macs2.narrowPeak.gz
https://egg2.wustl.edu/roadmap/data/byFileType/peaks/consolidated/narrowPeak/E125-DNase.macs2.narrowPeak.gz
https://egg2.wustl.edu/roadmap/data/byFileType/peaks/consolidated/narrowPeak/E126-DNase.macs2.narrowPeak.gz
https://egg2.wustl.edu/roadmap/data/byFileType/peaks/consolidated/narrowPeak/E127-DNase.macs2.narrowPeak.gz
https://egg2.wustl.edu/roadmap/data/byFileType/peaks/consolidated/narrowPeak/E128-DNase.macs2.narrowPeak.gz

### Sheet: EP300 Files
Table S12: The 11 downloaded EP300 files used to create the optimal IDR thresholded peak and conservative IDR thresholded peak enhancer definitions
H1 conservative IDR thresholded peaks	https://www.encodeproject.org/files/ENCFF087TMV/@@download/ENCFF087TMV.bed.gz
H1 optimal IDR thresholded peaks	https://www.encodeproject.org/files/ENCFF843SYD/@@download/ENCFF843SYD.bed.gz
HeLa-S3 conservative IDR thresholded peaks	https://www.encodeproject.org/files/ENCFF583XDA/@@download/ENCFF583XDA.bed.gz
HeLa-S3 optimal IDR thresholded peaks	https://www.encodeproject.org/files/ENCFF784YVX/@@download/ENCFF784YVX.bed.gz
HepG2 conservative IDR thresholded peaks	https://www.encodeproject.org/files/ENCFF054JWD/@@download/ENCFF054JWD.bed.gz
HepG2 optimal IDR thresholded peaks	https://www.encodeproject.org/files/ENCFF259JWD/@@download/ENCFF259JWD.bed.gz
K562 conservative IDR thresholded peaks	https://www.encodeproject.org/files/ENCFF821GNB/@@download/ENCFF821GNB.bed.gz
K562 optimal IDR thresholded peaks	https://www.encodeproject.org/files/ENCFF549TYR/@@download/ENCFF549TYR.bed.gz
GM12878 conservative IDR thresholded peaks	https://www.encodeproject.org/files/ENCFF476RII/@@download/ENCFF476RII.bed.gz
GM12878 optimal IDR thresholded peaks	https://www.encodeproject.org/files/ENCFF222XPQ/@@download/ENCFF222XPQ.bed.gz
A549 optimal IDR thresholded peaks	https://www.encodeproject.org/files/ENCFF227EUK/@@download/ENCFF227EUK.bed.gz

### Sheet: H3K27ac Files
Table S13: The 44 downloaded files used for creating the definition of H3K27ac peak and H3K27ac + H3K4me1 peak enhancers
https://egg2.wustl.edu/roadmap/data/byFileType/peaks/consolidated/narrowPeak/E003-H3K27ac.narrowPeak.gz
https://egg2.wustl.edu/roadmap/data/byFileType/peaks/consolidated/narrowPeak/E004-H3K27ac.narrowPeak.gz
https://egg2.wustl.edu/roadmap/data/byFileType/peaks/consolidated/narrowPeak/E005-H3K27ac.narrowPeak.gz
https://egg2.wustl.edu/roadmap/data/byFileType/peaks/consolidated/narrowPeak/E006-H3K27ac.narrowPeak.gz
https://egg2.wustl.edu/roadmap/data/byFileType/peaks/consolidated/narrowPeak/E007-H3K27ac.narrowPeak.gz
https://egg2.wustl.edu/roadmap/data/byFileType/peaks/consolidated/narrowPeak/E008-H3K27ac.narrowPeak.gz
https://egg2.wustl.edu/roadmap/data/byFileType/peaks/consolidated/narrowPeak/E017-H3K27ac.narrowPeak.gz
https://egg2.wustl.edu/roadmap/data/byFileType/peaks/consolidated/narrowPeak/E021-H3K27ac.narrowPeak.gz
https://egg2.wustl.edu/roadmap/data/byFileType/peaks/consolidated/narrowPeak/E022-H3K27ac.narrowPeak.gz
https://egg2.wustl.edu/roadmap/data/byFileType/peaks/consolidated/narrowPeak/E029-H3K27ac.narrowPeak.gz
https://egg2.wustl.edu/roadmap/data/byFileType/peaks/consolidated/narrowPeak/E032-H3K27ac.narrowPeak.gz
https://egg2.wustl.edu/roadmap/data/byFileType/peaks/consolidated/narrowPeak/E034-H3K27ac.narrowPeak.gz
https://egg2.wustl.edu/roadmap/data/byFileType/peaks/consolidated/narrowPeak/E046-H3K27ac.narrowPeak.gz
https://egg2.wustl.edu/roadmap/data/byFileType/peaks/consolidated/narrowPeak/E050-H3K27ac.narrowPeak.gz
https://egg2.wustl.edu/roadmap/data/byFileType/peaks/consolidated/narrowPeak/E055-H3K27ac.narrowPeak.gz
https://egg2.wustl.edu/roadmap/data/byFileType/peaks/consolidated/narrowPeak/E056-H3K27ac.narrowPeak.gz
https://egg2.wustl.edu/roadmap/data/byFileType/peaks/consolidated/narrowPeak/E059-H3K27ac.narrowPeak.gz
https://egg2.wustl.edu/roadmap/data/byFileType/peaks/consolidated/narrowPeak/E080-H3K27ac.narrowPeak.gz
https://egg2.wustl.edu/roadmap/data/byFileType/peaks/consolidated/narrowPeak/E084-H3K27ac.narrowPeak.gz
https://egg2.wustl.edu/roadmap/data/byFileType/peaks/consolidated/narrowPeak/E085-H3K27ac.narrowPeak.gz
https://egg2.wustl.edu/roadmap/data/byFileType/peaks/consolidated/narrowPeak/E089-H3K27ac.narrowPeak.gz
https://egg2.wustl.edu/roadmap/data/byFileType/peaks/consolidated/narrowPeak/E090-H3K27ac.narrowPeak.gz
https://egg2.wustl.edu/roadmap/data/byFileType/peaks/consolidated/narrowPeak/E091-H3K27ac.narrowPeak.gz
https://egg2.wustl.edu/roadmap/data/byFileType/peaks/consolidated/narrowPeak/E092-H3K27ac.narrowPeak.gz
https://egg2.wustl.edu/roadmap/data/byFileType/peaks/consolidated/narrowPeak/E093-H3K27ac.narrowPeak.gz
https://egg2.wustl.edu/roadmap/data/byFileType/peaks/consolidated/narrowPeak/E094-H3K27ac.narrowPeak.gz
https://egg2.wustl.edu/roadmap/data/byFileType/peaks/consolidated/narrowPeak/E097-H3K27ac.narrowPeak.gz
https://egg2.wustl.edu/roadmap/data/byFileType/peaks/consolidated/narrowPeak/E098-H3K27ac.narrowPeak.gz
https://egg2.wustl.edu/roadmap/data/byFileType/peaks/consolidated/narrowPeak/E100-H3K27ac.narrowPeak.gz
https://egg2.wustl.edu/roadmap/data/byFileType/peaks/consolidated/narrowPeak/E109-H3K27ac.narrowPeak.gz
https://egg2.wustl.edu/roadmap/data/byFileType/peaks/consolidated/narrowPeak/E114-H3K27ac.narrowPeak.gz
https://egg2.wustl.edu/roadmap/data/byFileType/peaks/consolidated/narrowPeak/E116-H3K27ac.narrowPeak.gz
https://egg2.wustl.edu/roadmap/data/byFileType/peaks/consolidated/narrowPeak/E117-H3K27ac.narrowPeak.gz
https://egg2.wustl.edu/roadmap/data/byFileType/peaks/consolidated/narrowPeak/E118-H3K27ac.narrowPeak.gz
https://egg2.wustl.edu/roadmap/data/byFileType/peaks/consolidated/narrowPeak/E119-H3K27ac.narrowPeak.gz
https://egg2.wustl.edu/roadmap/data/byFileType/peaks/consolidated/narrowPeak/E120-H3K27ac.narrowPeak.gz
https://egg2.wustl.edu/roadmap/data/byFileType/peaks/consolidated/narrowPeak/E121-H3K27ac.narrowPeak.gz
https://egg2.wustl.edu/roadmap/data/byFileType/peaks/consolidated/narrowPeak/E122-H3K27ac.narrowPeak.gz
https://egg2.wustl.edu/roadmap/data/byFileType/peaks/consolidated/narrowPeak/E123-H3K27ac.narrowPeak.gz
https://egg2.wustl.edu/roadmap/data/byFileType/peaks/consolidated/narrowPeak/E124-H3K27ac.narrowPeak.gz
https://egg2.wustl.edu/roadmap/data/byFileType/peaks/consolidated/narrowPeak/E125-H3K27ac.narrowPeak.gz
https://egg2.wustl.edu/roadmap/data/byFileType/peaks/consolidated/narrowPeak/E126-H3K27ac.narrowPeak.gz
https://egg2.wustl.edu/roadmap/data/byFileType/peaks/consolidated/narrowPeak/E127-H3K27ac.narrowPeak.gz
https://egg2.wustl.edu/roadmap/data/byFileType/peaks/consolidated/narrowPeak/E128-H3K27ac.narrowPeak.gz

### Sheet: H3K4me1 Files
Table S14: The 53 downloaded files used for creating the definition of H3K4me1 peak and H3K27ac + H3K4me1 peak enhancers
https://egg2.wustl.edu/roadmap/data/byFileType/peaks/consolidated/narrowPeak/E003-H3K4me1.narrowPeak.gz
https://egg2.wustl.edu/roadmap/data/byFileType/peaks/consolidated/narrowPeak/E004-H3K4me1.narrowPeak.gz
https://egg2.wustl.edu/roadmap/data/byFileType/peaks/consolidated/narrowPeak/E005-H3K4me1.narrowPeak.gz
https://egg2.wustl.edu/roadmap/data/byFileType/peaks/consolidated/narrowPeak/E006-H3K4me1.narrowPeak.gz
https://egg2.wustl.edu/roadmap/data/byFileType/peaks/consolidated/narrowPeak/E007-H3K4me1.narrowPeak.gz
https://egg2.wustl.edu/roadmap/data/byFileType/peaks/consolidated/narrowPeak/E008-H3K4me1.narrowPeak.gz
https://egg2.wustl.edu/roadmap/data/byFileType/peaks/consolidated/narrowPeak/E017-H3K4me1.narrowPeak.gz
https://egg2.wustl.edu/roadmap/data/byFileType/peaks/consolidated/narrowPeak/E021-H3K4me1.narrowPeak.gz
https://egg2.wustl.edu/roadmap/data/byFileType/peaks/consolidated/narrowPeak/E022-H3K4me1.narrowPeak.gz
https://egg2.wustl.edu/roadmap/data/byFileType/peaks/consolidated/narrowPeak/E028-H3K4me1.narrowPeak.gz
https://egg2.wustl.edu/roadmap/data/byFileType/peaks/consolidated/narrowPeak/E029-H3K4me1.narrowPeak.gz
https://egg2.wustl.edu/roadmap/data/byFileType/peaks/consolidated/narrowPeak/E032-H3K4me1.narrowPeak.gz
https://egg2.wustl.edu/roadmap/data/byFileType/peaks/consolidated/narrowPeak/E033-H3K4me1.narrowPeak.gz
https://egg2.wustl.edu/roadmap/data/byFileType/peaks/consolidated/narrowPeak/E034-H3K4me1.narrowPeak.gz
https://egg2.wustl.edu/roadmap/data/byFileType/peaks/consolidated/narrowPeak/E046-H3K4me1.narrowPeak.gz
https://egg2.wustl.edu/roadmap/data/byFileType/peaks/consolidated/narrowPeak/E050-H3K4me1.narrowPeak.gz
https://egg2.wustl.edu/roadmap/data/byFileType/peaks/consolidated/narrowPeak/E051-H3K4me1.narrowPeak.gz
https://egg2.wustl.edu/roadmap/data/byFileType/peaks/consolidated/narrowPeak/E055-H3K4me1.narrowPeak.gz
https://egg2.wustl.edu/roadmap/data/byFileType/peaks/consolidated/narrowPeak/E056-H3K4me1.narrowPeak.gz
https://egg2.wustl.edu/roadmap/data/byFileType/peaks/consolidated/narrowPeak/E057-H3K4me1.narrowPeak.gz
https://egg2.wustl.edu/roadmap/data/byFileType/peaks/consolidated/narrowPeak/E059-H3K4me1.narrowPeak.gz
https://egg2.wustl.edu/roadmap/data/byFileType/peaks/consolidated/narrowPeak/E080-H3K4me1.narrowPeak.gz
https://egg2.wustl.edu/roadmap/data/byFileType/peaks/consolidated/narrowPeak/E081-H3K4me1.narrowPeak.gz
https://egg2.wustl.edu/roadmap/data/byFileType/peaks/consolidated/narrowPeak/E082-H3K4me1.narrowPeak.gz
https://egg2.wustl.edu/roadmap/data/byFileType/peaks/consolidated/narrowPeak/E083-H3K4me1.narrowPeak.gz
https://egg2.wustl.edu/roadmap/data/byFileType/peaks/consolidated/narrowPeak/E084-H3K4me1.narrowPeak.gz
https://egg2.wustl.edu/roadmap/data/byFileType/peaks/consolidated/narrowPeak/E085-H3K4me1.narrowPeak.gz
https://egg2.wustl.edu/roadmap/data/byFileType/peaks/consolidated/narrowPeak/E086-H3K4me1.narrowPeak.gz
https://egg2.wustl.edu/roadmap/data/byFileType/peaks/consolidated/narrowPeak/E088-H3K4me1.narrowPeak.gz
https://egg2.wustl.edu/roadmap/data/byFileType/peaks/consolidated/narrowPeak/E089-H3K4me1.narrowPeak.gz
https://egg2.wustl.edu/roadmap/data/byFileType/peaks/consolidated/narrowPeak/E090-H3K4me1.narrowPeak.gz
https://egg2.wustl.edu/roadmap/data/byFileType/peaks/consolidated/narrowPeak/E091-H3K4me1.narrowPeak.gz
https://egg2.wustl.edu/roadmap/data/byFileType/peaks/consolidated/narrowPeak/E092-H3K4me1.narrowPeak.gz
https://egg2.wustl.edu/roadmap/data/byFileType/peaks/consolidated/narrowPeak/E093-H3K4me1.narrowPeak.gz
https://egg2.wustl.edu/roadmap/data/byFileType/peaks/consolidated/narrowPeak/E094-H3K4me1.narrowPeak.gz
https://egg2.wustl.edu/roadmap/data/byFileType/peaks/consolidated/narrowPeak/E097-H3K4me1.narrowPeak.gz
https://egg2.wustl.edu/roadmap/data/byFileType/peaks/consolidated/narrowPeak/E098-H3K4me1.narrowPeak.gz
https://egg2.wustl.edu/roadmap/data/byFileType/peaks/consolidated/narrowPeak/E100-H3K4me1.narrowPeak.gz
https://egg2.wustl.edu/roadmap/data/byFileType/peaks/consolidated/narrowPeak/E109-H3K4me1.narrowPeak.gz
https://egg2.wustl.edu/roadmap/data/byFileType/peaks/consolidated/narrowPeak/E114-H3K4me1.narrowPeak.gz
https://egg2.wustl.edu/roadmap/data/byFileType/peaks/consolidated/narrowPeak/E116-H3K4me1.narrowPeak.gz
https://egg2.wustl.edu/roadmap/data/byFileType/peaks/consolidated/narrowPeak/E117-H3K4me1.narrowPeak.gz
https://egg2.wustl.edu/roadmap/data/byFileType/peaks/consolidated/narrowPeak/E118-H3K4me1.narrowPeak.gz
https://egg2.wustl.edu/roadmap/data/byFileType/peaks/consolidated/narrowPeak/E119-H3K4me1.narrowPeak.gz
https://egg2.wustl.edu/roadmap/data/byFileType/peaks/consolidated/narrowPeak/E120-H3K4me1.narrowPeak.gz
https://egg2.wustl.edu/roadmap/data/byFileType/peaks/consolidated/narrowPeak/E121-H3K4me1.narrowPeak.gz
https://egg2.wustl.edu/roadmap/data/byFileType/peaks/consolidated/narrowPeak/E122-H3K4me1.narrowPeak.gz
https://egg2.wustl.edu/roadmap/data/byFileType/peaks/consolidated/narrowPeak/E123-H3K4me1.narrowPeak.gz
https://egg2.wustl.edu/roadmap/data/byFileType/peaks/consolidated/narrowPeak/E124-H3K4me1.narrowPeak.gz
https://egg2.wustl.edu/roadmap/data/byFileType/peaks/consolidated/narrowPeak/E125-H3K4me1.narrowPeak.gz
https://egg2.wustl.edu/roadmap/data/byFileType/peaks/consolidated/narrowPeak/E126-H3K4me1.narrowPeak.gz
https://egg2.wustl.edu/roadmap/data/byFileType/peaks/consolidated/narrowPeak/E127-H3K4me1.narrowPeak.gz
https://egg2.wustl.edu/roadmap/data/byFileType/peaks/consolidated/narrowPeak/E128-H3K4me1.narrowPeak.gz

### Sheet: H3K4me3 Files
Table S15: The 44 downloaded files used for creating the definition of H3K27ac + H3K4me1 - H3K4me3 peak enhancers
https://egg2.wustl.edu/roadmap/data/byFileType/peaks/consolidated/narrowPeak/E003-H3K4me3.narrowPeak.gz
https://egg2.wustl.edu/roadmap/data/byFileType/peaks/consolidated/narrowPeak/E004-H3K4me3.narrowPeak.gz
https://egg2.wustl.edu/roadmap/data/byFileType/peaks/consolidated/narrowPeak/E005-H3K4me3.narrowPeak.gz
https://egg2.wustl.edu/roadmap/data/byFileType/peaks/consolidated/narrowPeak/E006-H3K4me3.narrowPeak.gz
https://egg2.wustl.edu/roadmap/data/byFileType/peaks/consolidated/narrowPeak/E007-H3K4me3.narrowPeak.gz
https://egg2.wustl.edu/roadmap/data/byFileType/peaks/consolidated/narrowPeak/E008-H3K4me3.narrowPeak.gz
https://egg2.wustl.edu/roadmap/data/byFileType/peaks/consolidated/narrowPeak/E017-H3K4me3.narrowPeak.gz
https://egg2.wustl.edu/roadmap/data/byFileType/peaks/consolidated/narrowPeak/E021-H3K4me3.narrowPeak.gz
https://egg2.wustl.edu/roadmap/data/byFileType/peaks/consolidated/narrowPeak/E022-H3K4me3.narrowPeak.gz
https://egg2.wustl.edu/roadmap/data/byFileType/peaks/consolidated/narrowPeak/E029-H3K4me3.narrowPeak.gz
https://egg2.wustl.edu/roadmap/data/byFileType/peaks/consolidated/narrowPeak/E032-H3K4me3.narrowPeak.gz
https://egg2.wustl.edu/roadmap/data/byFileType/peaks/consolidated/narrowPeak/E034-H3K4me3.narrowPeak.gz
https://egg2.wustl.edu/roadmap/data/byFileType/peaks/consolidated/narrowPeak/E046-H3K4me3.narrowPeak.gz
https://egg2.wustl.edu/roadmap/data/byFileType/peaks/consolidated/narrowPeak/E050-H3K4me3.narrowPeak.gz
https://egg2.wustl.edu/roadmap/data/byFileType/peaks/consolidated/narrowPeak/E055-H3K4me3.narrowPeak.gz
https://egg2.wustl.edu/roadmap/data/byFileType/peaks/consolidated/narrowPeak/E056-H3K4me3.narrowPeak.gz
https://egg2.wustl.edu/roadmap/data/byFileType/peaks/consolidated/narrowPeak/E059-H3K4me3.narrowPeak.gz
https://egg2.wustl.edu/roadmap/data/byFileType/peaks/consolidated/narrowPeak/E080-H3K4me3.narrowPeak.gz
https://egg2.wustl.edu/roadmap/data/byFileType/peaks/consolidated/narrowPeak/E084-H3K4me3.narrowPeak.gz
https://egg2.wustl.edu/roadmap/data/byFileType/peaks/consolidated/narrowPeak/E085-H3K4me3.narrowPeak.gz
https://egg2.wustl.edu/roadmap/data/byFileType/peaks/consolidated/narrowPeak/E089-H3K4me3.narrowPeak.gz
https://egg2.wustl.edu/roadmap/data/byFileType/peaks/consolidated/narrowPeak/E090-H3K4me3.narrowPeak.gz
https://egg2.wustl.edu/roadmap/data/byFileType/peaks/consolidated/narrowPeak/E091-H3K4me3.narrowPeak.gz
https://egg2.wustl.edu/roadmap/data/byFileType/peaks/consolidated/narrowPeak/E092-H3K4me3.narrowPeak.gz
https://egg2.wustl.edu/roadmap/data/byFileType/peaks/consolidated/narrowPeak/E093-H3K4me3.narrowPeak.gz
https://egg2.wustl.edu/roadmap/data/byFileType/peaks/consolidated/narrowPeak/E094-H3K4me3.narrowPeak.gz
https://egg2.wustl.edu/roadmap/data/byFileType/peaks/consolidated/narrowPeak/E097-H3K4me3.narrowPeak.gz
https://egg2.wustl.edu/roadmap/data/byFileType/peaks/consolidated/narrowPeak/E098-H3K4me3.narrowPeak.gz
https://egg2.wustl.edu/roadmap/data/byFileType/peaks/consolidated/narrowPeak/E100-H3K4me3.narrowPeak.gz
https://egg2.wustl.edu/roadmap/data/byFileType/peaks/consolidated/narrowPeak/E109-H3K4me3.narrowPeak.gz
https://egg2.wustl.edu/roadmap/data/byFileType/peaks/consolidated/narrowPeak/E114-H3K4me3.narrowPeak.gz
https://egg2.wustl.edu/roadmap/data/byFileType/peaks/consolidated/narrowPeak/E116-H3K4me3.narrowPeak.gz
https://egg2.wustl.edu/roadmap/data/byFileType/peaks/consolidated/narrowPeak/E117-H3K4me3.narrowPeak.gz
https://egg2.wustl.edu/roadmap/data/byFileType/peaks/consolidated/narrowPeak/E118-H3K4me3.narrowPeak.gz
https://egg2.wustl.edu/roadmap/data/byFileType/peaks/consolidated/narrowPeak/E119-H3K4me3.narrowPeak.gz
https://egg2.wustl.edu/roadmap/data/byFileType/peaks/consolidated/narrowPeak/E120-H3K4me3.narrowPeak.gz
https://egg2.wustl.edu/roadmap/data/byFileType/peaks/consolidated/narrowPeak/E121-H3K4me3.narrowPeak.gz
https://egg2.wustl.edu/roadmap/data/byFileType/peaks/consolidated/narrowPeak/E122-H3K4me3.narrowPeak.gz
https://egg2.wustl.edu/roadmap/data/byFileType/peaks/consolidated/narrowPeak/E123-H3K4me3.narrowPeak.gz
https://egg2.wustl.edu/roadmap/data/byFileType/peaks/consolidated/narrowPeak/E124-H3K4me3.narrowPeak.gz
https://egg2.wustl.edu/roadmap/data/byFileType/peaks/consolidated/narrowPeak/E125-H3K4me3.narrowPeak.gz
https://egg2.wustl.edu/roadmap/data/byFileType/peaks/consolidated/narrowPeak/E126-H3K4me3.narrowPeak.gz
https://egg2.wustl.edu/roadmap/data/byFileType/peaks/consolidated/narrowPeak/E127-H3K4me3.narrowPeak.gz
https://egg2.wustl.edu/roadmap/data/byFileType/peaks/consolidated/narrowPeak/E128-H3K4me3.narrowPeak.gz

### Sheet: Promoter & raQTLs Files
Table S16: The UCSC gene annotation file used for promoter definitions
UCSC gene annotation	https://hgdownload.soe.ucsc.edu/goldenPath/hg19/database/knownGene.txt.gz
Table S17: The HepG2 and K562 source raQTL files from the OSF database used in experimental validation
HepG2 raQTLs	https://osf.io/56nxe/download
K562 raQTLs	https://osf.io/qxaj3/download
